# Accurate strand-specific long-read transcript isoform discovery and quantification at bulk, single-cell, and single-nucleus resolution

**DOI:** 10.64898/2026.02.12.705617

**Authors:** Houlin Yu, Christophe H. Georgescu, Akanksha Khorgade, Ghamdan Al-Eryani, Daniel A. Bartlett, Allison Brookhart, Can Kockan, James T. Webber, Asa Shin, Emily White, Xylena Reed, Fangle Hu, Sarah Bromberek, Sandra Ndayambaje, Sandeep Aryal, Dennis W. Dickson, Mercedes Prudencio, Clotilde Lagier-Tourenne, Michael E. Ward, Paul C. Blainey, Victoria Popic, Brian J. Haas, Aziz M. Al’Khafaji

## Abstract

Recent advances in long-read transcriptome sequencing enable high-throughput profiling of full-length RNA isoforms in bulk, single-cell, and single-nucleus samples. However, long-read datasets typically contain a mixture of complete and partial transcripts, leading to pervasive ambiguity in read-to-isoform assignment and complicating accurate isoform identification and quantification, particularly in the absence of reliable reference annotations. These challenges are further amplified in single-cell and single-nucleus samples, where coverage is sparse and transcriptional heterogeneity is high.

Here, we present the Long Read Alignment Assembler (LRAA), a unified and versatile computational framework for isoform identification and quantification from long-read RNA sequencing data across bulk, single-cell, and single-nucleus transcriptomic samples. LRAA combines splice-graph based structural modeling with expectation maximization based optimization to probabilistically resolve ambiguous read assignments and improve isoform abundance estimation. The framework supports quantification-only, reference-guided, and fully reference-free (de novo) modes of analysis within a single methodological paradigm.

We benchmarked LRAA using both simulated and genuine long-read datasets spanning sequencing standards and whole transcriptomes. Central to this evaluation is a novel benchmarking strategy based on Multiplexed Overexpression of Regulatory Factors (MORFs), which provides biologically expressed, barcoded isoforms with unambiguous read-level ground truth. Across all benchmarks, including MORFs, synthetic spike-ins, and whole-transcriptome datasets, LRAA consistently outperformed state-of-the-art methods in isoform identification accuracy, sensitivity, and expression quantification.

Finally, we demonstrate the biological utility of LRAA by resolving cell-type-specific isoform usage across peripheral blood immune cell populations and by detecting a pathogenic cryptic isoform of *STMN2* with associated transcriptional changes in single-nucleus RNA-seq data from frontal cortex tissue of an individual with frontotemporal dementia (FTD). Together, these results establish LRAA as a robust and general solution for resolving transcript diversity in complex biological systems, from development to disease.
