## Supplemental Table 1 for "Accurate strand-specific long-read transcript isoform discovery and quantification at bulk, single-cell, and single-nucleus resolution"

### Sheet: samples_described
			Read length stats
sample_name	Read type	# reads	1st Qu.	Median	Mean	3rd Qu.
Arabidopsis Simulated data
arabidopsis_isoseqsim_e000	simulated	19761225	656	1100	1272.61	1746
arabidopsis_isoseqsim_e016	simulated	19761225	665	1096	1268.54	1737
arabidopsis_isoseqsim_e050	simulated	19761225	705	1110	1298.57	1753
arabidopsis_isoseqsim_e085	simulated	19761225	749	1147	1348.32	1773
mouse_isoseqsim_e000	simulated	19974544	553	947	1383.24	1773
mouse_isoseqsim_e016	simulated	19974544	546	942	1378.5	1770
mouse_isoseqsim_e050	simulated	19974544	544	939	1374.42	1772
mouse_isoseqsim_e085	simulated	19974544	542	936	1373.56	1762
SIRVs E0
CL_BT474_E0_sirv	PacBio	104766	545	781	1022.65	1363
CL_HG002_E0_sirv	PacBio	154003	552	795	1048.77	1430
CL_K562_E0_sirv	PacBio	263017	546	783	1019.91	1340
CL_UHRR_E0_sirv	PacBio	291717	533	741	970.875	1300
SIRVs E1
CL_BT474_E1_sirv	PacBio	97171	523	668	940.674	1217
CL_HG002_E1_sirv	PacBio	236662	532	671	980.292	1309
CL_K562_E1_sirv	PacBio	258275	523	670	958.614	1299
CL_UHRR_E1_sirv	PacBio	286086	520	627	893.135	1084
SIRVs E2
CL_BT474_E2_sirv	PacBio	141411	532	616	801.674	951
CL_HG002_E2_sirv	PacBio	251127	552	671	922.069	974
CL_K562_E2_sirv	PacBio	226621	532	669	891.472	966
CL_UHRR_E2_sirv	PacBio	321080	551	671	905.282	973
Whole transcriptomes
CL_BT474_E0_human	PacBio	11719885	707	1124	1371.85	1789
CL_HG002_E0_human	PacBio	12765771	631	952	1226.48	1609
CL_K562_E0_human	PacBio	13019715	611	944	1227.89	1613
CL_UHRR_E0_human	PacBio	13298225	623	888	1139.1	1477
SGNex_A549_cDNAStranded_replicate5_run2	ONT	12232845	245	437	538.968	696
SGNex_MCF7_cDNAStranded_replicate3_run2	ONT	9443897	279	448	544.15	681
MORFs
morf2_ont_merged_annot_compat_1isoform	ONT	1010278	356	598	697.956	944
morf2_pacbio_merged_annot_compat_1isoform	PacBio	4201523	414	715	813.649	1118
PBMCs single cell 10x 3'
PBMCs_pbio	PacBio	81678354	443	582	700.363	845
FTD single-nuclei 10x 3'
LP00714	PacBio	51734927	338	479	542.509	677
